# Comprehensive evaluation of computational cell-type quantification methods for immuno-oncology

**DOI:** 10.1101/463828

**Authors:** Gregor Sturm, Francesca Finotello, Florent Petitprez, Jitao David Zhang, Jan Baumbach, Wolf H. Fridman, Markus List, Tatsiana Aneichyk

## Abstract

**Motivation:** The composition and density of immune cells in the tumor microenvironment profoundly influence tumor progression and success of anti-cancer therapies. Flow cytometry, immunohistochemistry staining, or single-cell sequencing is often unavailable such that we rely on computational methods to estimate the immune-cell composition from bulk RNA-sequencing (RNA-seq) data. Various methods have been proposed recently, yet their capabilities and limitations have not been evaluated systematically. A general guideline leading the research community through cell type deconvolution is missing.

**Results:** We developed a systematic approach for benchmarking such computational methods and assessed the accuracy of tools at estimating nine different immune- and stromal cells from bulk RNA-seq samples. We used a single-cell RNA-seq dataset of ∼11,000 cells from the tumor microenvironment to simulate bulk samples of known cell type proportions, and validated the results using independent, publicly available gold-standard estimates. This allowed us to analyze and condense the results of more than a hundred thousand predictions to provide an exhaustive evaluation across seven computational methods over nine cell types and ∼1,800 samples from five simulated and real-world datasets. We demonstrate that computational deconvolution performs at high accuracy for well-defined cell-type signatures and propose how fuzzy cell-type signatures can be improved. We suggest that future efforts should be dedicated to refining cell population definitions and finding reliable signatures.

**Availability:** A snakemake pipeline to reproduce the benchmark is available at https://github.com/grst/immune_deconvolution_benchmark. An R package allows the community to perform integrated deconvolution using different methods (https://grst.github.io/immunedeconv).
