## Supplementary Table 1: GO term enrichment for "Comprehensive evaluation of computational cell-type quantification methods for immuno-oncology"

### Sheet: (a) all terms FDR > 0.01
GOID	ONTOLOGY	TERM	GeneCount	BioQC.twosided.pvalue	BioQC.Qvalue	FDR	Bonferroni
GO:0005739	CC	mitochondrion	675	4.312892905399515e-50	-49.365231325802924	9.880837646270288e-47	9.880837646270288e-47
GO:0005730	CC	nucleolus	572	1.4881546977960474e-20	-19.827351920331093	1.7046812063253722e-17	3.4093624126507444e-17
GO:0005813	CC	centrosome	357	2.4233548469318475e-15	-14.615582988346603	1.850635318106954e-12	5.551905954320862e-12
GO:0005925	CC	focal adhesion	335	3.405198426704887e-12	-11.467857575935588	1.950327398895224e-9	7.801309595580896e-9
GO:0005762	CC	mitochondrial large ribosomal subunit	46	2.3550501926433262e-11	-10.627999832418	1.079083998269172e-8	5.39541999134586e-8
GO:0043234	CC	protein complex	430	6.00446756264733e-11	-10.22152549697983	2.2927058643375055e-8	1.3756235186025034e-7
GO:0043231	CC	intracellular membrane-bounded organelle	495	2.271510264193399e-9	-8.643685296413748	6.505037519083846e-7	5.204030015267077e-6
GO:0005759	CC	mitochondrial matrix	50	2.349389111575662e-8	-7.629045048350025	5.980500505133157e-6	5.382450454619842e-5
GO:0071013	CC	catalytic step 2 spliceosome	77	4.0556223255210184e-8	-7.391942494892448	8.685281355468956e-6	9.291430747768653e-5
GO:0000776	CC	kinetochore	70	4.1701481846424495e-8	-7.379848512261476	8.685281355468956e-6	9.553809491015851e-5
GO:0005783	CC	endoplasmic reticulum	491	7.478046994467568e-8	-7.126211809926141	1.4276838053604332e-5	1.7132205664325198e-4
GO:0000784	CC	nuclear chromosome, telomeric region	90	1.2137433925859974e-7	-6.915873121303302	2.1389893172419385e-5	2.78068611241452e-4
GO:0005794	CC	Golgi apparatus	506	2.403737651295011e-7	-6.619112933845803	3.933544970797764e-5	5.50696295911687e-4
GO:0007080	BP	mitotic metaphase plate congression	35	4.2329070272098887e-7	-6.373361270390422	6.060993749586159e-5	9.697589999337854e-4
GO:0031965	CC	nuclear membrane	138	1.0234975246862023e-6	-5.9899132033350595	1.3793134288565232e-4	0.0023448328290560897
GO:0016607	CC	nuclear speck	258	1.389485364972376e-6	-5.857146023154484	1.7239738390661553e-4	0.0031833109711517137
GO:0048471	CC	perinuclear region of cytoplasm	285	1.4297469638697928e-6	-5.844740817023637	1.7239738390661553e-4	0.0032755502942256954
GO:0007059	BP	chromosome segregation	36	1.5843235922807805e-6	-5.800156110632169	1.814842674957634e-4	0.003629685349915268
GO:0022625	CC	cytosolic large ribosomal subunit	48	2.071792233760824e-6	-5.683653799243126	2.1579137380269882e-4	0.0047464760075460475
GO:0000209	BP	protein polyubiquitination	59	2.0722000103270946e-6	-5.683568328468703	2.1579137380269882e-4	0.004747410223659374
GO:0000502	CC	proteasome complex	36	2.6201206601331317e-6	-5.581678708365982	2.609868014071741e-4	0.006002696432365005
GO:0032212	BP	positive regulation of telomere maintenance via telomerase	32	3.13662530780998e-6	-5.503537357766898	2.994170241746943e-4	0.0071860085801926646
GO:0000785	CC	chromatin	49	4.1651109749355355e-6	-5.380373422790191	3.534173793917523e-4	0.009542269243577312
GO:0016604	CC	nuclear body	241	4.7486092719414805e-6	-5.323433563839936	3.885379943577833e-4	0.010879063842017932
GO:0005874	CC	microtubule	61	5.04168223423748e-6	-5.2974245303902645	3.9829289650476096e-4	0.011550493998638067
GO:0070979	BP	protein K11-linked ubiquitination	25	5.345390295956e-6	-5.272020579100354	4.082096389345065e-4	0.012246289168035196
GO:0043065	BP	positive regulation of apoptotic process	153	5.632646593169267e-6	-5.249287496670082	4.1627075306292874e-4	0.01290439334495079
GO:0006468	BP	protein phosphorylation	197	5.943012582119346e-6	-5.225993350283736	4.2548255705110693e-4	0.013615441825635422
GO:0030496	CC	midbody	99	6.628250671099566e-6	-5.17860107553684	4.601612814390638e-4	0.015185322287489107
GO:0016567	BP	protein ubiquitination	127	7.878791699505412e-6	-5.10354038130156	5.308915230460852e-4	0.0180503117835669
GO:0070936	BP	protein K48-linked ubiquitination	40	1.0522087555024705e-5	-4.977898088729138	6.696139607933777e-4	0.0241061025885616
GO:0032981	BP	mitochondrial respiratory chain complex I assembly	40	1.1590925873396688e-5	-4.935881871573339	7.17697599350049e-4	0.026554811175951813
GO:0005747	CC	mitochondrial respiratory chain complex I	53	1.2571028423814892e-5	-4.9006291916443665	7.579006873410504e-4	0.028800226118959917
GO:0022627	CC	cytosolic small ribosomal subunit	37	1.4633174724646515e-5	-4.8346614417611935	8.596052126709017e-4	0.033524603294165164
GO:0042645	CC	mitochondrial nucleoid	33	1.726198234458589e-5	-4.762909331918641	9.886800387861568e-4	0.039547201551446275
GO:0031012	CC	extracellular matrix	265	1.9197523917023137e-5	-4.716754782677674	0.0010727201779000002	0.04398152729390001
GO:0000387	BP	spliceosomal snRNP assembly	22	4.991953257242159e-5	-4.3017294898754805	0.0027229916457956636	0.11436564912341786
GO:0006511	BP	ubiquitin-dependent protein catabolic process	36	5.155385818923089e-5	-4.287738827420375	0.0027467416072448365	0.11810988911152796
GO:0042542	BP	response to hydrogen peroxide	13	5.967634681547347e-5	-4.2241977707639755	0.003107238876232948	0.13671851055424972
GO:0015630	CC	microtubule cytoskeleton	100	9.745910415425026e-5	-4.011177584978671	0.004853887122117116	0.22327880761738736
GO:0050821	BP	protein stabilization	117	1.0562077307403484e-4	-3.97625065808821	0.0051484508747364635	0.24197719111261382
GO:0000922	CC	spindle pole	53	1.1117364199127221e-4	-3.9539981668423643	0.0052835611645860045	0.25469881380200465
GO:0006974	BP	cellular response to DNA damage stimulus	153	1.13005018360853e-4	-3.946902269808322	0.0052835611645860045	0.25889449706471424
GO:0051973	BP	positive regulation of telomerase activity	35	1.2287039585591046e-4	-3.9105527425419826	0.005629921538117817	0.28149607690589085
GO:0006413	BP	translational initiation	17	1.660333916946235e-4	-3.7798045603312955	0.007166587938275275	0.3803825003723824
GO:0001650	CC	fibrillar center	118	1.6892001251281747e-4	-3.7723188950765913	0.007166587938275275	0.3869957486668648
GO:0007051	BP	spindle organization	13	1.7587517306033164e-4	-3.754795462213288	0.007326000390567633	0.4029300214812198
GO:0000281	BP	mitotic cytokinesis	38	1.862990108502159e-4	-3.7297894509729654	0.007621625604604368	0.42681103385784463
GO:0005680	CC	anaphase-promoting complex	19	1.9423616139610452e-4	-3.7116699132910127	0.007718996480568433	0.4449950457584754
GO:1904874	BP	positive regulation of telomerase RNA localization to Cajal body	15	1.95417632419454e-4	-3.70903625271045	0.007718996480568433	0.4477017958729691
GO:0007005	BP	mitochondrion organization	26	2.1017978196844113e-4	-3.6774090628170386	0.008161387804910146	0.48152188048969863
GO:0000070	BP	mitotic sister chromatid segregation	10	2.2040942143590416e-4	-3.6567698454365236	0.008345465138743218	0.5049579845096565
GO:0034644	BP	cellular response to UV	32	2.2220575009311932e-4	-3.6532447068649936	0.008345465138743218	0.5090733734633364
GO:0043161	BP	proteasome-mediated ubiquitin-dependent protein catabolic process	56	2.2667404057008872e-4	-3.644598213806912	0.008375971402356021	0.5193102269460732
GO:0060348	BP	bone development	8	2.457041875774951e-4	-3.609587441703473	0.008799968124095123	0.5629082937400413
GO:0005743	CC	mitochondrial inner membrane	51	2.496717276587442e-4	-3.6026306335275855	0.008799968124095123	0.571997928066183
GO:0030529	CC	intracellular ribonucleoprotein complex	71	2.6780011313207126e-4	-3.5721892438564073	0.009157165062471273	0.6135300591855752
GO:0007052	BP	mitotic spindle organization	20	2.932243787321287e-4	-3.532799925201777	0.009879074289342746	0.6717770516753069
GO:0007568	BP	aging	10	2.649265435301905e-4	3.5768745266737754	0.009157165062471273	0.6069467112276664
GO:0008584	BP	male gonad development	24	2.4750519024726035e-4	3.606415689368351	0.008799968124095123	0.5670343908564734
GO:0005887	CC	integral component of plasma membrane	234	1.4297880053067084e-4	3.8447283506122973	0.00629931600030321	0.3275644320157669
GO:0008076	CC	voltage-gated potassium channel complex	48	1.33786091996753e-4	3.873589032181145	0.006009881113030611	0.30650393676456117
GO:0071805	BP	potassium ion transmembrane transport	42	7.068398630859693e-5	4.1506789659138805	0.003598600280733235	0.16193701263299556
GO:0016180	BP	snRNA processing	12	9.976274447322658e-6	5.001031611923428	6.530184216804631e-4	0.02285564475881621
GO:0032039	CC	integrator complex	11	3.937453626760921e-6	5.404784548062136	3.4695024072727964e-4	0.00902070625890927
GO:0052695	BP	cellular glucuronidation	12	3.6031858794371776e-6	5.443313333122618	3.30195953991623e-4	0.008254898849790573
GO:0016579	BP	protein deubiquitination	55	2.8411923037988966e-7	6.546499370412132	4.3394477120021814e-5	6.509171568003273e-4
GO:0001580	BP	detection of chemical stimulus involved in sensory perception of bitter taste	28	4.581046362849239e-10	9.339035312889338	1.4993110310410866e-7	1.0495177217287606e-6

### Sheet: (b) all immune related genes
GOID	ONTOLOGY	TERM	GeneCount	BioQC.twosided.pvalue	BioQC.Qvalue	FDR	Bonferroni
GO:0032740	BP	positive regulation of interleukin-17 production	10	0.0019435844304251785	2.7113965886209237	0.04240716123908651	1
GO:0045089	BP	positive regulation of innate immune response	8	0.006756037846101738	-2.170307926255098	0.08844618688810903	1
GO:0032693	BP	negative regulation of interleukin-10 production	8	0.012190936779350093	1.9139629209221494	0.12083550912619595	1
GO:0002218	BP	activation of innate immune response	17	0.018677280860060194	-1.7286863504522139	0.14508403369259307	1
GO:0050702	BP	interleukin-1 beta secretion	5	0.022882399454054677	-1.6404984372646	0.16345810644472686	1
GO:0002227	BP	innate immune response in mucosa	15	0.02481288572218079	-1.605322724629833	0.1689678905997041	1
GO:0032743	BP	positive regulation of interleukin-2 production	9	0.028219110737722253	-1.5494566761871023	0.17870191931686072	1
GO:0032700	BP	negative regulation of interleukin-17 production	6	0.04258461054208833	1.3707473202441138	0.22096383998253152	1
GO:0048246	BP	macrophage chemotaxis	6	0.05714580132175332	-1.2430156730513748	0.2557051383362048	1
GO:0043011	BP	myeloid dendritic cell differentiation	5	0.06626016385881253	1.1787474944593395	0.2745066801509992	1
GO:0070102	BP	interleukin-6-mediated signaling pathway	7	0.06713843291532763	1.1730287998793159	0.27614748619212853	1
GO:0050718	BP	positive regulation of interleukin-1 beta secretion	19	0.09201570200486181	-1.0361380562175477	0.32128301639815965	1
GO:0019221	BP	cytokine-mediated signaling pathway	23	0.10136283872487459	0.9941212352863625	0.3375323597655344	1
GO:0032725	BP	positive regulation of granulocyte macrophage colony-stimulating factor production	9	0.10653627065151151	0.972502509952328	0.34259906501412907	1
GO:0001819	BP	positive regulation of cytokine production	13	0.12390519180859391	0.9069104956692665	0.36580772478542356	1
GO:2000484	BP	positive regulation of interleukin-8 secretion	14	0.12458931901965152	-0.9045191879309207	0.36594119214618154	1
GO:0002726	BP	positive regulation of T cell cytokine production	6	0.12554773788359586	-0.9011911079890702	0.3673433812149657	1
GO:0032695	BP	negative regulation of interleukin-12 production	7	0.13152919961952422	-0.8809778226426239	0.37537716861835535	1
GO:0010759	BP	positive regulation of macrophage chemotaxis	5	0.16387112176065113	-0.7854975733667209	0.41346777527935213	1
GO:0019882	BP	antigen processing and presentation	12	0.1647903547475486	-0.7830682113434073	0.4135100796567731	1
GO:0032735	BP	positive regulation of interleukin-12 production	9	0.17048935284734168	0.7683027377508391	0.421349630391866	1
GO:2000483	BP	negative regulation of interleukin-8 secretion	6	0.18328971578773495	-0.7368619022060167	0.4378693835971854	1
GO:2000778	BP	positive regulation of interleukin-6 secretion	15	0.18421125877700775	-0.734683829756432	0.43930144642781555	1
GO:0097028	BP	dendritic cell differentiation	6	0.19456669054693593	0.7109315081060836	0.44971354417045656	1
GO:0032722	BP	positive regulation of chemokine production	9	0.2402416830434424	0.6193516382935929	0.49809384240047655	1
GO:0032755	BP	positive regulation of interleukin-6 production	16	0.24797598808074658	0.605590370580668	0.5049893232826581	1
GO:0090197	BP	positive regulation of chemokine secretion	7	0.26086257779830413	0.5835882184136931	0.5200236316766695	1
GO:0071347	BP	cellular response to interleukin-1	24	0.2886153716837041	-0.5396805420587781	0.548728478445947	1
GO:0002250	BP	adaptive immune response	5	0.32298575376409067	-0.49081663308094226	0.5847259936024546	1
GO:0070498	BP	interleukin-1-mediated signaling pathway	11	0.3251368354097819	0.48793382561619897	0.5865263700187483	1
GO:0006955	BP	immune response	20	0.36059593270941537	-0.44297917614888893	0.6206879186098881	1
GO:0032757	BP	positive regulation of interleukin-8 production	25	0.36902565661362424	0.4329434383440054	0.627649194563761	1
GO:0097011	BP	cellular response to granulocyte macrophage colony-stimulating factor stimulus	6	0.381848224569384	0.4181092243399266	0.6362285690825155	1
GO:0032703	BP	negative regulation of interleukin-2 production	8	0.38887641179945026	-0.4101883991925354	0.6432605483267441	1
GO:0010744	BP	positive regulation of macrophage derived foam cell differentiation	7	0.4155238046079039	0.38140409122109237	0.6609852931658788	1
GO:0010745	BP	negative regulation of macrophage derived foam cell differentiation	7	0.49527049241200805	0.3051575459613796	0.7158767811456848	1
GO:0071345	BP	cellular response to cytokine stimulus	10	0.5010643111389015	-0.3001065292619357	0.7220692384489859	1
GO:0050715	BP	positive regulation of cytokine secretion	15	0.5322282284815483	0.2739020949318447	0.7482573923908654	1
GO:0043032	BP	positive regulation of macrophage activation	6	0.5627457789189141	0.24968775390025186	0.7745267505203052	1
GO:0060760	BP	positive regulation of response to cytokine stimulus	5	0.5887750136362977	-0.23005062881684074	0.7905324112980685	1
GO:0045086	BP	positive regulation of interleukin-2 biosynthetic process	5	0.602742232862715	0.21986837737787865	0.795897668869441	1
GO:0045651	BP	positive regulation of macrophage differentiation	7	0.6034628923932523	0.21934942999798407	0.79622405813367	1
GO:1900016	BP	negative regulation of cytokine production involved in inflammatory response	6	0.6100302703998876	0.2146486142655209	0.7985384675988529	1
GO:0045087	BP	innate immune response	58	0.6194122103211587	0.20802023775412065	0.8017363694043924	1
GO:0071354	BP	cellular response to interleukin-6	8	0.6711921333029405	-0.1731531422913123	0.8334423725729195	1
GO:0061844	BP	antimicrobial humoral immune response mediated by antimicrobial peptide	45	0.7328548884382404	0.1349820108834086	0.8675237213833504	1
GO:0045416	BP	positive regulation of interleukin-8 biosynthetic process	8	0.7481645980015859	-0.12600284579874935	0.8727317179336217	1
GO:0002740	BP	negative regulation of cytokine secretion involved in immune response	5	0.8020674426775805	0.09578911207588128	0.8977384668572437	1
GO:0061760	BP	antifungal innate immune response	5	0.8104952009435514	0.09124955232676098	0.9017962515075788	1
GO:0050713	BP	negative regulation of interleukin-1 beta secretion	7	0.8133069572778053	-0.08974551259541767	0.9036305718348459	1
GO:0032753	BP	positive regulation of interleukin-4 production	8	0.8680211273295857	0.06146970411960084	0.9371519334175687	1
GO:0032715	BP	negative regulation of interleukin-6 production	10	0.869495513331319	-0.06073265465089216	0.9383015643156156	1
GO:0070555	BP	response to interleukin-1	17	0.9068725448308461	0.04245374597875019	0.9584103265900786	1
GO:2000510	BP	positive regulation of dendritic cell chemotaxis	5	0.906723483815201	-0.04252513605204638	0.9584103265900786	1
GO:0070098	BP	chemokine-mediated signaling pathway	7	0.9158256082377486	-0.03818721693317995	0.9624206183503018	1
GO:0034097	BP	response to cytokine	19	0.9242871123785664	-0.03419310242363039	0.9664809978690859	1
GO:0032733	BP	positive regulation of interleukin-10 production	11	0.9488996276133722	-0.02277972379931734	0.9757518404483639	1
