## Supplementary Table 3: Immune cell reference profiles for "Comprehensive evaluation of computational cell-type quantification methods for immuno-oncology"

### Sheet: sample_annotation.tsv
CellType	Study	PubmedID	Accession	GEOsample	FastqID	Sequencer	ReadType	ReadLength	Link
B cells	Linsley et al.	25314013	GSE60424	GSM1479522	SRR1551070	Illumina TruSeq	Paired-end	50	ftp://ftp.ddbj.nig.ac.jp/ddbj_database/dra/sralite/ByExp/litesra/SRX/SRX680/SRX680630/SRR1551070/SRR1551070.sra
B cells	Linsley et al.	25314013	GSE60424	GSM1479508	SRR1551056	Illumina TruSeq	Paired-end	50	ftp://ftp.ddbj.nig.ac.jp/ddbj_database/dra/sralite/ByExp/litesra/SRX/SRX680/SRX680616/SRR1551056/SRR1551056.sra
B cells	Linsley et al.	25314013	GSE60424	GSM1479501	SRR1551049	Illumina TruSeq	Paired-end	50	ftp://ftp.ddbj.nig.ac.jp/ddbj_database/dra/sralite/ByExp/litesra/SRX/SRX680/SRX680609/SRR1551049/SRR1551049.sra
B cells	Linsley et al.	25314013	GSE60424	GSM1479440	SRR1550988	Illumina TruSeq	Paired-end	50	ftp://ftp.ddbj.nig.ac.jp/ddbj_database/dra/sralite/ByExp/litesra/SRX/SRX680/SRX680548/SRR1550988/SRR1550988.sra
B cells	Hoek et al.	25706537	GSE64655	GSM1576391	SRR1740034	Illumina HiSeq 2000	Paired-end	50	ftp://ftp.ddbj.nig.ac.jp/ddbj_database/dra/sralite/ByExp/litesra/SRX/SRX828/SRX828378/SRR1740034/SRR1740034.sra
B cells	Hoek et al.	25706537	GSE64655	GSM1576419	SRR1740062	Illumina HiSeq 2000	Paired-end	50	ftp://ftp.ddbj.nig.ac.jp/ddbj_database/dra/sralite/ByExp/litesra/SRX/SRX828/SRX828406/SRR1740062/SRR1740062.sra
Dendritic cells	Hoek et al.	25706537	GSE64655	GSM1576395	SRR1740038	Illumina HiSeq 2000	Paired-end	50	ftp://ftp.ddbj.nig.ac.jp/ddbj_database/dra/sralite/ByExp/litesra/SRX/SRX828/SRX828382/SRR1740038/SRR1740038.sra
Dendritic cells	Hoek et al.	25706537	GSE64655	GSM1576423	SRR1740066	Illumina HiSeq 2000	Paired-end	50	ftp://ftp.ddbj.nig.ac.jp/ddbj_database/dra/sralite/ByExp/litesra/SRX/SRX828/SRX828410/SRR1740066/SRR1740066.sra
Dendritic cells	Hoek et al.	25706537	GSE64655	GSM1576396	SRR1740039	Illumina HiSeq 2000	Paired-end	50	ftp://ftp.ddbj.nig.ac.jp/ddbj_database/dra/sralite/ByExp/litesra/SRX/SRX828/SRX828383/SRR1740039/SRR1740039.sra
Dendritic cells	Hoek et al.	25706537	GSE64655	GSM1576397	SRR1740040	Illumina HiSeq 2000	Paired-end	50	ftp://ftp.ddbj.nig.ac.jp/ddbj_database/dra/sralite/ByExp/litesra/SRX/SRX828/SRX828384/SRR1740040/SRR1740040.sra
Dendritic cells	Hoek et al.	25706537	GSE64655	GSM1576398	SRR1740041	Illumina HiSeq 2000	Paired-end	50	ftp://ftp.ddbj.nig.ac.jp/ddbj_database/dra/sralite/ByExp/litesra/SRX/SRX828/SRX828385/SRR1740041/SRR1740041.sra
Dendritic cells	Hoek et al.	25706537	GSE64655	GSM1576424	SRR1740067	Illumina HiSeq 2000	Paired-end	50	ftp://ftp.ddbj.nig.ac.jp/ddbj_database/dra/sralite/ByExp/litesra/SRX/SRX828/SRX828411/SRR1740067/SRR1740067.sra
Dendritic cells	Hoek et al.	25706537	GSE64655	GSM1576425	SRR1740068	Illumina HiSeq 2000	Paired-end	50	ftp://ftp.ddbj.nig.ac.jp/ddbj_database/dra/sralite/ByExp/litesra/SRX/SRX828/SRX828412/SRR1740068/SRR1740068.sra
Dendritic cells	Hoek et al.	25706537	GSE64655	GSM1576426	SRR1740069	Illumina HiSeq 2000	Paired-end	50	ftp://ftp.ddbj.nig.ac.jp/ddbj_database/dra/sralite/ByExp/litesra/SRX/SRX828/SRX828413/SRR1740069/SRR1740069.sra
Macrophages M1	Beyer et al.	23029029	GSE36952	GSM907015	SRR452330	Illumina HiSeq 2000	Paired-end	100	ftp://ftp.ddbj.nig.ac.jp/ddbj_database/dra/sralite/ByExp/litesra/SRX/SRX134/SRX134854/SRR452330/SRR452330.sra
Macrophages M1	Beyer et al.	23029029	GSE36952	GSM907014	SRR452329	Illumina HiSeq 2000	Paired-end	100	ftp://ftp.ddbj.nig.ac.jp/ddbj_database/dra/sralite/ByExp/litesra/SRX/SRX134/SRX134853/SRR452329/SRR452329.sra
Macrophages M1	Beyer et al.	23029029	GSE36952	GSM907013	SRR452328	Illumina HiSeq 2000	Paired-end	100	ftp://ftp.ddbj.nig.ac.jp/ddbj_database/dra/sralite/ByExp/litesra/SRX/SRX134/SRX134852/SRR452328/SRR452328.sra
Macrophages M2	Beyer et al.	23029029	GSE36952	GSM907018	SRR452333	Illumina HiSeq 2000	Paired-end	100	ftp://ftp.ddbj.nig.ac.jp/ddbj_database/dra/sralite/ByExp/litesra/SRX/SRX134/SRX134857/SRR452333/SRR452333.sra
Macrophages M2	Beyer et al.	23029029	GSE36952	GSM907017	SRR452332	Illumina HiSeq 2000	Paired-end	100	ftp://ftp.ddbj.nig.ac.jp/ddbj_database/dra/sralite/ByExp/litesra/SRX/SRX134/SRX134856/SRR452332/SRR452332.sra
Macrophages M2	Beyer et al.	23029029	GSE36952	GSM907016	SRR452331	Illumina HiSeq 2000	Paired-end	100	ftp://ftp.ddbj.nig.ac.jp/ddbj_database/dra/sralite/ByExp/litesra/SRX/SRX134/SRX134855/SRR452331/SRR452331.sra
Monocytes	Linsley et al.	25314013	GSE60424	GSM1479521	SRR1551069	Illumina TruSeq	Paired-end	50	ftp://ftp.ddbj.nig.ac.jp/ddbj_database/dra/sralite/ByExp/litesra/SRX/SRX680/SRX680629/SRR1551069/SRR1551069.sra
Monocytes	Linsley et al.	25314013	GSE60424	GSM1479507	SRR1551055	Illumina TruSeq	Paired-end	50	ftp://ftp.ddbj.nig.ac.jp/ddbj_database/dra/sralite/ByExp/litesra/SRX/SRX680/SRX680615/SRR1551055/SRR1551055.sra
Monocytes	Linsley et al.	25314013	GSE60424	GSM1479500	SRR1551048	Illumina TruSeq	Paired-end	50	ftp://ftp.ddbj.nig.ac.jp/ddbj_database/dra/sralite/ByExp/litesra/SRX/SRX680/SRX680608/SRR1551048/SRR1551048.sra
Monocytes	Linsley et al.	25314013	GSE60424	GSM1479439	SRR1550987	Illumina TruSeq	Paired-end	50	ftp://ftp.ddbj.nig.ac.jp/ddbj_database/dra/sralite/ByExp/litesra/SRX/SRX680/SRX680547/SRR1550987/SRR1550987.sra
Monocytes	Hoek et al.	25706537	GSE64655	GSM1576399	SRR1740042	Illumina HiSeq 2000	Paired-end	50	ftp://ftp.ddbj.nig.ac.jp/ddbj_database/dra/sralite/ByExp/litesra/SRX/SRX828/SRX828386/SRR1740042/SRR1740042.sra
Monocytes	Hoek et al.	25706537	GSE64655	GSM1576427	SRR1740070	Illumina HiSeq 2000	Paired-end	50	ftp://ftp.ddbj.nig.ac.jp/ddbj_database/dra/sralite/ByExp/litesra/SRX/SRX828/SRX828414/SRR1740070/SRR1740070.sra
Neutrophils	Linsley et al.	25314013	GSE60424	GSM1479520	SRR1551068	Illumina TruSeq	Paired-end	50	ftp://ftp.ddbj.nig.ac.jp/ddbj_database/dra/sralite/ByExp/litesra/SRX/SRX680/SRX680628/SRR1551068/SRR1551068.sra
Neutrophils	Linsley et al.	25314013	GSE60424	GSM1479506	SRR1551054	Illumina TruSeq	Paired-end	50	ftp://ftp.ddbj.nig.ac.jp/ddbj_database/dra/sralite/ByExp/litesra/SRX/SRX680/SRX680614/SRR1551054/SRR1551054.sra
Neutrophils	Linsley et al.	25314013	GSE60424	GSM1479499	SRR1551047	Illumina TruSeq	Paired-end	50	ftp://ftp.ddbj.nig.ac.jp/ddbj_database/dra/sralite/ByExp/litesra/SRX/SRX680/SRX680607/SRR1551047/SRR1551047.sra
Neutrophils	Linsley et al.	25314013	GSE60424	GSM1479438	SRR1550986	Illumina TruSeq	Paired-end	50	ftp://ftp.ddbj.nig.ac.jp/ddbj_database/dra/sralite/ByExp/litesra/SRX/SRX680/SRX680546/SRR1550986/SRR1550986.sra
Neutrophils	Hoek et al.	25706537	GSE64655	GSM1576403	SRR1740046	Illumina HiSeq 2000	Paired-end	50	ftp://ftp.ddbj.nig.ac.jp/ddbj_database/dra/sralite/ByExp/litesra/SRX/SRX828/SRX828390/SRR1740046/SRR1740046.sra
Neutrophils	Hoek et al.	25706537	GSE64655	GSM1576431	SRR1740074	Illumina HiSeq 2000	Paired-end	50	ftp://ftp.ddbj.nig.ac.jp/ddbj_database/dra/sralite/ByExp/litesra/SRX/SRX828/SRX828418/SRR1740074/SRR1740074.sra
NK cells	Linsley et al.	25314013	GSE60424	GSM1479525	SRR1551073	Illumina TruSeq	Paired-end	50	ftp://ftp.ddbj.nig.ac.jp/ddbj_database/dra/sralite/ByExp/litesra/SRX/SRX680/SRX680633/SRR1551073/SRR1551073.sra
NK cells	Linsley et al.	25314013	GSE60424	GSM1479511	SRR1551059	Illumina TruSeq	Paired-end	50	ftp://ftp.ddbj.nig.ac.jp/ddbj_database/dra/sralite/ByExp/litesra/SRX/SRX680/SRX680619/SRR1551059/SRR1551059.sra
NK cells	Linsley et al.	25314013	GSE60424	GSM1479504	SRR1551052	Illumina TruSeq	Paired-end	50	ftp://ftp.ddbj.nig.ac.jp/ddbj_database/dra/sralite/ByExp/litesra/SRX/SRX680/SRX680612/SRR1551052/SRR1551052.sra
NK cells	Linsley et al.	25314013	GSE60424	GSM1479443	SRR1550991	Illumina TruSeq	Paired-end	50	ftp://ftp.ddbj.nig.ac.jp/ddbj_database/dra/sralite/ByExp/litesra/SRX/SRX680/SRX680551/SRR1550991/SRR1550991.sra
NK cells	Hoek et al.	25706537	GSE64655	GSM1576407	SRR1740050	Illumina HiSeq 2000	Paired-end	50	ftp://ftp.ddbj.nig.ac.jp/ddbj_database/dra/sralite/ByExp/litesra/SRX/SRX828/SRX828394/SRR1740050/SRR1740050.sra
NK cells	Hoek et al.	25706537	GSE64655	GSM1576435	SRR1740078	Illumina HiSeq 2000	Paired-end	50	ftp://ftp.ddbj.nig.ac.jp/ddbj_database/dra/sralite/ByExp/litesra/SRX/SRX828/SRX828422/SRR1740078/SRR1740078.sra
T cells CD4	Linsley et al.	25314013	GSE60424	GSM1479523	SRR1551071	Illumina TruSeq	Paired-end	50	ftp://ftp.ddbj.nig.ac.jp/ddbj_database/dra/sralite/ByExp/litesra/SRX/SRX680/SRX680631/SRR1551071/SRR1551071.sra
T cells CD4	Linsley et al.	25314013	GSE60424	GSM1479509	SRR1551057	Illumina TruSeq	Paired-end	50	ftp://ftp.ddbj.nig.ac.jp/ddbj_database/dra/sralite/ByExp/litesra/SRX/SRX680/SRX680617/SRR1551057/SRR1551057.sra
T cells CD4	Linsley et al.	25314013	GSE60424	GSM1479502	SRR1551050	Illumina TruSeq	Paired-end	50	ftp://ftp.ddbj.nig.ac.jp/ddbj_database/dra/sralite/ByExp/litesra/SRX/SRX680/SRX680610/SRR1551050/SRR1551050.sra
T cells CD4	Linsley et al.	25314013	GSE60424	GSM1479441	SRR1550989	Illumina TruSeq	Paired-end	50	ftp://ftp.ddbj.nig.ac.jp/ddbj_database/dra/sralite/ByExp/litesra/SRX/SRX680/SRX680549/SRR1550989/SRR1550989.sra
T cells CD8	Linsley et al.	25314013	GSE60424	GSM1479524	SRR1551072	Illumina TruSeq	Paired-end	50	ftp://ftp.ddbj.nig.ac.jp/ddbj_database/dra/sralite/ByExp/litesra/SRX/SRX680/SRX680632/SRR1551072/SRR1551072.sra
T cells CD8	Linsley et al.	25314013	GSE60424	GSM1479510	SRR1551058	Illumina TruSeq	Paired-end	50	ftp://ftp.ddbj.nig.ac.jp/ddbj_database/dra/sralite/ByExp/litesra/SRX/SRX680/SRX680618/SRR1551058/SRR1551058.sra
T cells CD8	Linsley et al.	25314013	GSE60424	GSM1479503	SRR1551051	Illumina TruSeq	Paired-end	50	ftp://ftp.ddbj.nig.ac.jp/ddbj_database/dra/sralite/ByExp/litesra/SRX/SRX680/SRX680611/SRR1551051/SRR1551051.sra
T cells CD8	Linsley et al.	25314013	GSE60424	GSM1479442	SRR1550990	Illumina TruSeq	Paired-end	50	ftp://ftp.ddbj.nig.ac.jp/ddbj_database/dra/sralite/ByExp/litesra/SRX/SRX680/SRX680550/SRR1550990/SRR1550990.sra
Tregs	De Simone et al.	27851914	E-MTAB-2319		ERR431583	Illumina HiSeq 2000	Paired-end	101	ftp://ftp.sra.ebi.ac.uk/vol1/fastq/ERR431/ERR431583/ERR431583_1.fastq.gz
Tregs	De Simone et al.	27851914	E-MTAB-2320		ERR431606	Illumina HiSeq 2000	Paired-end	101	ftp://ftp.sra.ebi.ac.uk/vol1/fastq/ERR431/ERR431606/ERR431606_1.fastq.gz
Tregs	De Simone et al.	27851914	E-MTAB-2321		ERR431609	Illumina HiSeq 2000	Paired-end	101	ftp://ftp.sra.ebi.ac.uk/vol1/fastq/ERR431/ERR431609/ERR431609_1.fastq.gz
Tregs	De Simone et al.	27851914	E-MTAB-2322		ERR431601	Illumina HiSeq 2000	Paired-end	101	ftp://ftp.sra.ebi.ac.uk/vol1/fastq/ERR431/ERR431601/ERR431601_1.fastq.gz
Tregs	De Simone et al.	27851914	E-MTAB-2323		ERR431589	Illumina HiSeq 2000	Paired-end	101	ftp://ftp.sra.ebi.ac.uk/vol1/fastq/ERR431/ERR431589/ERR431589_1.fastq.gz
