## Supplementary Table 4: Cell type mapping for "Comprehensive evaluation of computational cell-type quantification methods for immuno-oncology"

### Sheet: 4a controlled_vocabulary
cell_type	parent	optional	description
immune cell	cell
lymphoid	immune cell
T cell	lymphoid
T cell CD8+	T cell
T cell CD8+ naive	T cell CD8+
T cell CD8+ memory	T cell CD8+
T cell CD4+	T cell
T cell CD4+ (non-regulatory)	T cell CD4+
T cell CD4+ naive	T cell CD4+ (non-regulatory)
T cell CD4+ memory	T cell CD4+ (non-regulatory)
T cell CD4+ memory resting	T cell CD4+ memory
T cell CD4+ memory activated	T cell CD4+ memory
T cell follicular helper	T cell CD4+ (non-regulatory)	TRUE
T cell regulatory (Tregs)	T cell CD4+
T cell gamma delta	T cell	TRUE	only in cibersort, still count all other subtypes as "all t cells" if they do not predict gdT
B cell	lymphoid
B cell naive	B cell
B cell memory	B cell
B cell plasma	B cell
NK cell	lymphoid
NK cell resting	NK cell
NK cell activated	NK cell
myleoid	immune cell
Neutrophil	myleoid
Eosinophil	myleoid
Mast cell	myleoid
Mast cell resting	Mast cell
Mast cell activated	Mast cell
Monocytic lineage	myleoid
Macrophage/Monocyte	Monocytic lineage
Monocyte	Macrophage/Monocyte	TRUE
Macrophage	Macrophage/Monocyte	TRUE
Macrophage M0	Macrophage	TRUE	only in cibersort, still count all other subtypes as "all t cells" if they do only distinguish M1/M2
Macrophage M1	Macrophage
Macrophage M2	Macrophage
Dendritic cell	Monocytic lineage
Dendritic cell resting	Dendritic cell
Dendritic cell activated	Dendritic cell
other cell	cell
Endothelial cell	other cell
Cancer associated fibroblast	other cell
cancer cell	other cell
Ovarian carcinoma cell	cancer cell
Melanoma cell	cancer cell

### Sheet: 4b mapping
method_dataset	method_cell_type	cell_type	comment
cibersort	B cells naive	B cell naive
cibersort	B cells memory	B cell memory
cibersort	Plasma cells	B cell plasma
cibersort	T cells CD8	T cell CD8+
cibersort	T cells CD4 naive	T cell CD4+ naive
cibersort	T cells CD4 memory resting	T cell CD4+ memory resting
cibersort	T cells CD4 memory activated	T cell CD4+ memory activated
cibersort	T cells follicular helper	T cell follicular helper
cibersort	T cells regulatory (Tregs)	T cell regulatory (Tregs)
cibersort	T cells gamma delta	T cell gamma delta
cibersort	NK cells resting	NK cell resting
cibersort	NK cells activated	NK cell activated
cibersort	Monocytes	Monocyte
cibersort	Macrophages M0	Macrophage M0
cibersort	Macrophages M1	Macrophage M1
cibersort	Macrophages M2	Macrophage M2
cibersort	Dendritic cells resting	Dendritic cell resting
cibersort	Dendritic cells activated	Dendritic cell activated
cibersort	Mast cells resting	Mast cell activated
cibersort	Mast cells activated	Mast cell resting
cibersort	Eosinophils	Eosinophil
cibersort	Neutrophils	Neutrophil
cibersort_abs	B cells naive	B cell naive
cibersort_abs	B cells memory	B cell memory
cibersort_abs	Plasma cells	B cell plasma
cibersort_abs	T cells CD8	T cell CD8+
cibersort_abs	T cells CD4 naive	T cell CD4+ naive
cibersort_abs	T cells CD4 memory resting	T cell CD4+ memory resting
cibersort_abs	T cells CD4 memory activated	T cell CD4+ memory activated
cibersort_abs	T cells follicular helper	T cell follicular helper
cibersort_abs	T cells regulatory (Tregs)	T cell regulatory (Tregs)
cibersort_abs	T cells gamma delta	T cell gamma delta
cibersort_abs	NK cells resting	NK cell resting
cibersort_abs	NK cells activated	NK cell activated
cibersort_abs	Monocytes	Monocyte
cibersort_abs	Macrophages M0	Macrophage M0
cibersort_abs	Macrophages M1	Macrophage M1
cibersort_abs	Macrophages M2	Macrophage M2
cibersort_abs	Dendritic cells resting	Dendritic cell resting
cibersort_abs	Dendritic cells activated	Dendritic cell activated
cibersort_abs	Mast cells resting	Mast cell activated
cibersort_abs	Mast cells activated	Mast cell resting
cibersort_abs	Eosinophils	Eosinophil
cibersort_abs	Neutrophils	Neutrophil
timer	B_cell	B cell
timer	T_cell.CD4	T cell CD4+
timer	T_cell.CD8	T cell CD8+
timer	Neutrophil	Neutrophil
timer	Macrophage	Macrophage
timer	DC	Dendritic cell
xcell	aDC
xcell	Adipocytes
xcell	Astrocytes
xcell	Basophils
xcell	B-cells	B cell
xcell	CD4+ memory T-cells	T cell CD4+ memory
xcell	CD4+ naive T-cells	T cell CD4+ naive
xcell	CD4+ T-cells	T cell CD4+ (non-regulatory)
xcell	CD4+ Tcm
xcell	CD4+ Tem
xcell	CD8+ naive T-cells
xcell	CD8+ T-cells	T cell CD8+
xcell	CD8+ Tcm
xcell	CD8+ Tem
xcell	cDC
xcell	Chondrocytes
xcell	Class-switched memory B-cells
xcell	CLP
xcell	CMP
xcell	DC	Dendritic cell
xcell	Endothelial cells	Endothelial cell
xcell	Eosinophils	Eosinophil
xcell	Epithelial cells
xcell	Erythrocytes
xcell	Fibroblasts	Cancer associated fibroblast
xcell	GMP
xcell	Hepatocytes
xcell	HSC
xcell	iDC
xcell	Keratinocytes
xcell	ly Endothelial cells
xcell	Macrophages	Macrophage
xcell	Macrophages M1	Macrophage M1
xcell	Macrophages M2	Macrophage M2
xcell	Mast cells	Mast cell
xcell	Megakaryocytes
xcell	Melanocytes
xcell	Memory B-cells
xcell	MEP
xcell	Mesangial cells
xcell	Monocytes	Monocyte
xcell	MPP
xcell	MSC
xcell	mv Endothelial cells
xcell	Myocytes
xcell	naive B-cells
xcell	Neurons
xcell	Neutrophils	Neutrophil
xcell	NK cells	NK cell
xcell	NKT
xcell	Osteoblast
xcell	pDC
xcell	Pericytes
xcell	Plasma cells
xcell	Platelets
xcell	Preadipocytes
xcell	pro B-cells
xcell	Sebocytes
xcell	Skeletal muscle
xcell	Smooth muscle
xcell	Tgd cells
xcell	Th1 cells
xcell	Th2 cells
xcell	Tregs	T cell regulatory (Tregs)
xcell	ImmuneScore
xcell	StromaScore
xcell	MicroenvironmentScore
mcp_counter	T cells	T cell
mcp_counter	CD8 T cells	T cell CD8+
mcp_counter	Cytotoxic lymphocytes
mcp_counter	NK cells	NK cell
mcp_counter	B lineage	B cell
mcp_counter	Monocytic lineage	Monocyte	# use this as a "proxy" although it would also include dendritc cells.
mcp_counter	Monocytic lineage	Macrophage/Monocyte	# use this as a "proxy" although it would also include dendritc cells.
mcp_counter	Myeloid dendritic cells	Dendritic cell
mcp_counter	Neutrophils	Neutrophil
mcp_counter	Endothelial cells	Endothelial cell
mcp_counter	Fibroblasts	Cancer associated fibroblast
quantiseq	B.cells	B cell
quantiseq	Macrophages.M1	Macrophage M1
quantiseq	Macrophages.M2	Macrophage M2
quantiseq	Monocytes	Monocyte
quantiseq	Neutrophils	Neutrophil
quantiseq	NK.cells	NK cell
quantiseq	T.cells.CD4	T cell CD4+ (non-regulatory)
quantiseq	T.cells.CD8	T cell CD8+
quantiseq	Tregs	T cell regulatory (Tregs)
quantiseq	Dendritic.cells	Dendritic cell
epic	Bcells	B cell
epic	CAFs	Cancer associated fibroblast
epic	CD4_Tcells	T cell CD4+
epic	CD8_Tcells	T cell CD8+
epic	Endothelial	Endothelial cell
epic	Macrophages	Macrophage
epic	Monocytes	Monocyte
epic	NKcells	NK cell
epic	otherCells
schelker_single_cell	B cells	B cell
schelker_single_cell	CD8+ T cells	T cell CD8+
schelker_single_cell	Melanoma cells	Melanoma cell
schelker_single_cell	CD4+ T cells	T cell CD4+ (non-regulatory)
schelker_single_cell	Macrophages/Monocytes	Macrophage/Monocyte
schelker_single_cell	Unknown
schelker_single_cell	regulatory T cells	T cell regulatory (Tregs)
schelker_single_cell	Cancer associated fibroblasts	Cancer associated fibroblast
schelker_single_cell	Dendritic cells	Dendritic cell
schelker_single_cell	Endothelial cells	Endothelial cell
schelker_single_cell	Natural killer cells	NK cell
schelker_single_cell	Ovarian carcinoma cells	Ovarian carcinoma cell
hoek	Tcell	T cell
hoek	NK	NK cell
hoek	DC	Dendritic cell
hoek	mono	Monocyte
hoek	Bcells	B cell
racle	B cells	B cell
racle	CD4 T cells	T cell CD4+
racle	CD8 T cells	T cell CD8+
racle	NK cells	NK cell
racle	cancer cells	cancer cell
quantiseq_reference	B cells	B cell
quantiseq_reference	Dendritic cells	Dendritic cell
quantiseq_reference	Macrophages M1	Macrophage M1
quantiseq_reference	Macrophages M2	Macrophage M2
quantiseq_reference	Monocytes	Monocyte
quantiseq_reference	Neutrophils	Neutrophil
quantiseq_reference	NK cells	NK cell
quantiseq_reference	T cells CD4	T cell CD4+
quantiseq_reference	T cells CD8	T cell CD8+
quantiseq_reference	Tregs	T cell regulatory (Tregs)
test_method1	Macrophages.M1	Macrophage M1	method for unit test.
test_method1	Macrophages.M0	Macrophage M0	method for unit test.
random	CD4+ Tcell	T cell CD4+
random	CD8+ Tcell	T cell CD8+
random	NK cell	NK cell
random	Macrophage	Macrophage
random	Monocyte	Monocyte
